# DNMT3A harboring leukemia-associated mutations directs sensitivity to DNA damage at replication forks

**DOI:** 10.1101/2021.05.28.445639

**Authors:** Kartika Venugopal, Pawel Nowialis, Yang Feng, Daniil E. Shabashvili, Cassandra M. Berntsen, Kathryn I. Krajcik, Christina Taragjini, Zachary Zaroogian, Heidi L. Casellas Román, Luisa M. Posada, Chamara Gunaratne, Jianping Li, Daphné Dupéré-Richer, Richard L. Bennett, Santhi Pondugula, Alberto Riva, Christopher R. Cogle, Rene Opavsky, Brian K. Law, Stefan Kubicek, Philipp B. Staber, Jonathan D. Licht, Jonathan E. Bird, Olga A. Guryanova

## Abstract

Mutations in the DNA methyltransferase 3A (*DNMT3A*) gene are recurrent in *de novo* acute myeloid leukemia (AML) and are associated with resistance to standard chemotherapy, disease relapse, and poor prognosis, especially in advanced-age patients. Previous gene expression studies in cells with *DNMT3A* mutations identified deregulation of cell cycle-related signatures implicated in DNA damage response and replication fork integrity, suggesting sensitivity to replication stress. Here we tested whether pharmacologically-induced replication fork stalling creates a therapeutic vulnerability in cells with *DNMT3A*(R882) mutations. We observed increased sensitivity to nucleoside analogs such as cytarabine in multiple cellular systems expressing mutant *DNMT3A*, ectopically or endogenously, *in vitro* and *in vivo*. Analysis of DNA damage signaling in response to cytarabine revealed persistent intra-S phase checkpoint activation, accompanied by accumulation of DNA damage in the *DNMT3A*(R882) overexpressing cells, which was only partially resolved after drug removal and carried through mitosis, resulting in micronucleation. Pulse-chase double-labeling experiments with EdU and BrdU after cytarabine wash-out demonstrated that cells with *DNMT3A(mut)* were able to restart replication but showed a higher rate of fork collapse. Gene expression profiling by RNA-seq identified deregulation of pathways associated with cell cycle progression and p53 activation, as well as metabolism and chromatin. Together, our studies show that cells with *DNMT3A* mutations have a defect in recovery from replication fork arrest and subsequent accumulation of unresolved DNA damage, which may have therapeutic tractability. These results demonstrate that, in addition to its role in epigenetic control, DNMT3A contributes to preserving genome integrity during DNA replication.
