## Supplemental Table 6 for "DNMT3A harboring leukemia-associated mutations directs sensitivity to DNA damage at replication forks"

### Sheet: MSigDB_Hallmark_common_UP
Supplementary Table S6A.	HALLMARK pathways (MSigDB) enriched among 804 commonly upregulated genes after cytarabine exposure
Term	Overlap	P-value	Adjusted P-value	Odds Ratio	Combined Score	Genes
p53 Pathway	37/200	5.73139e-15	2.57913e-13	5.63282	184.716	CYFIP2;CDKN1A;BTG2;RETSAT;CD82;ITGB4;DGKA;AK1;TGFA;IFI30;TM7SF3;PPM1D;CCND3;GM2A;FDXR;KIF13B;HMOX1;STOM;EPS8L2;RALGDS;POLH;JAG2;PLK3;APAF1;FUCA1;EPHX1;TAP1;DDB2;VAMP8;PROCR;NINJ1;MDM2;TNFSF9;SDC1;FAS;ATF3;ADA
Epithelial Mesenchymal Transition	25/200	5.06237e-07	1.13903e-05	3.48817	50.5654	FBN2;ECM1;LRP1;LAMA1;COL11A1;CAPG;FBLN1;THY1;ENO2;AREG;MYLK;LOXL2;EFEMP2;SGCB;CADM1;FUCA1;ITGA2;APLP1;MMP14;LOX;COL5A1;COL6A2;SDC1;FAS;FBN1
Interferon Alpha Response	15/97	7.27613e-06	0.000109142	4.43151	52.4288	SAMD9L;SAMD9;C1S;STAT2;TAP1;UBE2L6;IFI30;PARP14;PSMB9;HELZ2;PROCR;MOV10;TRIM5;LAMP3;CD47
Apical Junction	21/200	5.88489e-05	0.00052964	2.84935	27.7542	GAMT;COL17A1;MAP4K2;CADM3;NLGN2;JUP;SLC30A3;ITGB4;ITGA2;SDC3;INPPL1;PARD6G;NRXN2;THY1;TRO;NFASC;ADAM23;NECTIN4;CRAT;MYH10;FBN1
Heme Metabolism	21/200	5.88489e-05	0.00052964	2.84935	27.7542	BTG2;DMTN;IGSF3;PPP2R5B;SPTB;TENT5C;HEBP1;KAT2B;BCAM;CCND3;NNT;P4HA2;CA2;BLVRB;TMCC2;YPEL5;LRP10;LPIN2;OPTN;OSBP2;SIDT2
Hypoxia	20/200	0.000170872	0.00128154	2.69501	23.3781	SRPX;CDKN1A;GAA;SDC3;RORA;SLC2A3;VLDLR;ENO2;PGF;AKAP12;NAGK;LOX;COL5A1;P4HA2;CCNG2;RRAGD;HMOX1;PLIN2;KDELR3;ATF3
UV Response Up	17/158	0.000216006	0.00138861	2.9192	24.6387	BTG2;ABCB1;GCH1;GPX3;EPHX1;TAP1;RAB27A;ENO2;NR4A1;CCND3;MMP14;CA2;CREG1;HMOX1;PRKACA;NPTXR;ATF3
IL-2/STAT5 Signaling	19/199	0.000442242	0.00162944	2.557	19.7494	ITIH5;GABARAPL1;ECM1;PRKCH;ABCB1;CTSZ;APLP1;CAPG;RORA;SLC2A3;TIAM1;MYO1E;CCND3;CDCP1;GLIPR2;CA2;RRAGD;PLIN2;F2RL2
Estrogen Response Early	19/200	0.000470728	0.00162944	2.54274	19.4805	KDM4B;WFS1;DYNLT3;GREB1;GAB2;ADCY1;NADSYN1;ADD3;AREG;CELSR2;PAPSS2;SEC14L2;TIAM1;SYNGR1;KRT15;UNC119;BLVRB;SLC27A2;TJP3
Myogenesis	19/200	0.000470728	0.00162944	2.54274	19.4805	RYR1;ACHE;CDKN1A;GSN;ITGB4;GPX3;GAA;AK1;SIRT2;CACNA1H;MYLK;COL6A2;ITGA7;MAPRE3;NCAM1;NOS1;CRYAB;CRAT;EPHB3
Interferon Gamma Response	19/200	0.000470728	0.00162944	2.54274	19.4805	CDKN1A;SAMD9L;GCH1;C1S;STAT2;TAP1;UBE2L6;IFI30;PARP14;SAMHD1;PSMB9;HELZ2;VAMP8;RNF213;APOL6;OAS3;SLAMF7;FAS;VAMP5
Xenobiotic Metabolism	19/200	0.000470728	0.00162944	2.54274	19.4805	CYFIP2;MPP2;GABARAPL1;ARG2;RETSAT;JUP;GCH1;EPHX1;FBLN1;NDRG2;PAPSS2;DHRS7;CA2;NINJ1;HMOX1;FAS;BLVRB;MAN1A1;LPIN2
Glycolysis	19/200	0.000470728	0.00162944	2.54274	19.4805	CHST6;B3GAT3;SDC3;GFPT1;TGFA;AK3;VLDLR;PYGL;ENO2;CACNA1H;EXT2;COL5A1;P4HA2;RRAGD;CAPN5;SDC1;CHST1;KDELR3;SLC16A3
Coagulation	14/138	0.00134733	0.00433071	2.72568	18.0158	GSN;C1S;LRP1;ITGA2;PLAT;CRIP2;SIRT2;MMP14;F8;MMP15;CAPN5;CD9;F2RL2;FBN1
Apoptosis	15/161	0.00216738	0.00650214	2.4806	15.2166	CDKN1A;BTG2;GSN;RETSAT;GCH1;GPX3;PPP2R5B;TAP1;PLAT;ENO2;FEZ1;FDXR;HMOX1;FAS;ATF3
Estrogen Response Late	16/200	0.00703963	0.019799	2.09799	10.3981	WFS1;DYNLT3;IDH2;ATP2B4;SNX10;ADD3;AREG;CELSR2;PAPSS2;TIAM1;CA2;CPE;BLVRB;CD9;SLC27A2;TJP3
Peroxisome	10/104	0.00906418	0.0239934	2.55935	12.0377	ABCB1;RETSAT;CRABP2;CADM1;EHHADH;IDH2;ABCB9;SLC27A2;ABCD1;CRAT
KRAS Signaling Up	15/200	0.0154005	0.0385013	1.95365	8.15329	ABCB1;JUP;FUCA1;FLT4;ITGA2;PLAT;ETV5;AKAP12;LAT2;GPRC5B;ADGRA2;KIF5C;CA2;MAP7;CPE
Cholesterol Homeostasis	7/74	0.0289852	0.067771	2.50759	8.87932	ABCA2;STARD4;ACSS2;TP53INP1;LPL;CD9;ATF3
Adipogenesis	14/200	0.0316265	0.067771	1.81122	6.25551	ITIH5;RETSAT;GPX3;LPL;CMBL;ADCY6;MYLK;DHRS7;CCNG2;ITGA7;STOM;PLIN2;REEP6;CRAT
Inflammatory Response	14/200	0.0316265	0.067771	1.81122	6.25551	CDKN1A;BTG2;GCH1;CD82;CD70;PCDH7;EBI3;MARCO;MMP14;LAMP3;PDPN;TNFSF9;ROS1;TLR3

### Sheet: MSigDB_Hallmark_common_DOWN
Supplementary Table S6B.	HALLMARK pathways (MSigDB) enriched among 145 commonly downregulated genes after cytarabine exposure
Term	Overlap	P-value	Adjusted P-value	Odds Ratio	Combined Score	Genes
Myc Targets V2	24/58	6.3019e-37	2.20566e-35	115.631	9638.36	NOP56;NPM1;NOP16;PUS1;NIP7;PLK1;PPAN;WDR74;NOLC1;IMP4;PPRC1;IPO4;WDR43;RRP9;GNL3;SRM;UNG;MYBBP1A;MYC;GRWD1;PES1;MRTO4;UTP20;RRP12
Myc Targets V1	26/200	2.43302e-25	4.25779e-24	24.7129	1400.62	EIF4A1;SET;ODC1;HNRNPU;NOLC1;RRP9;SRM;CDC20;SYNCRIP;MYC;C1QBP;HNRNPA1;NOP56;NPM1;NOP16;PABPC4;GNL3;HNRNPA2B1;SRSF2;NHP2;HNRNPD;SRSF3;HDGF;HNRNPC;RAN;EIF3B
G2-M Checkpoint	16/200	1.36486e-12	1.59234e-11	13.2599	362.259	RBM14;PLK1;ODC1;HNRNPU;NOLC1;CDC20;SYNCRIP;SLC7A5;DDX39A;DKC1;EWSR1;MYC;NCL;SRSF2;HNRNPD;ATF5
Unfolded Protein Response	9/113	1.35717e-07	1.18752e-06	12.5678	198.731	NOP56;EIF4A1;SLC7A5;NOP14;NPM1;DKC1;NHP2;NOLC1;RRP9
E2F Targets	11/200	2.39133e-07	1.67393e-06	8.54166	130.228	CDC20;NOP56;SYNCRIP;DDX39A;MYC;PLK1;SRSF2;HNRNPD;NOLC1;RAN;UNG
mTORC1 Signaling	7/200	0.000649828	0.00379066	5.16761	37.924	SLC7A5;DDX39A;TOMM40;PLK1;ENO1;RRP9;UNG
TNF-alpha Signaling via NF-kB	5/200	0.0153788	0.0672821	3.60073	15.0322	NFKBIA;MYC;TRAF1;FJX1;NFKB1
Estrogen Response Early	5/200	0.0153788	0.0672821	3.60073	15.0322	SLC7A5;MYBBP1A;MYC;RRP12;DHRS2
Androgen Response	3/100	0.0362571	0.141	4.30333	14.2746	ADRM1;UAP1;RRP12

### Sheet: MSigDB_Hallmark_MUTunique_UP
Supplementary Table S6C.	HALLMARK pathways (MSigDB) enriched among 646 genes uniquely upregulated in MUT after cytarabine exposure
Term	Overlap	P-value	Adjusted P-value	Odds Ratio	Combined Score	Genes
IL-2/STAT5 Signaling	15/199	0.00210105	0.0391951	2.47666	15.2694	NRP1;PHTF2;BMPR2;SWAP70;PRAF2;IKZF2;HIPK2;IGF1R;TWSG1;NFKBIZ;COL6A1;PIM1;SH3BGRL2;ITGAV;PHLDA1
Epithelial Mesenchymal Transition	15/200	0.00220568	0.0391951	2.46314	15.0664	DST;WIPF1;LUM;MMP2;COL12A1;WNT5A;PCOLCE;FGF2;SFRP1;COL3A1;BMP1;COL4A2;COL7A1;ITGAV;MATN3
UV Response Dn	12/144	0.00250181	0.0391951	2.75624	16.5119	PTGFR;NRP1;COL3A1;EFEMP1;MMP16;SCN8A;FHL2;FYN;PLPP3;MET;IGF1R;SYNE1
Protein Secretion	9/96	0.0038627	0.0453867	3.12894	17.3856	GALC;LMAN1;MON2;DST;LAMP2;USO1;OCRL;SCAMP1;ARFGAP3
Hedgehog Signaling	5/36	0.00569657	0.0535477	4.86211	25.1269	NRP1;OPHN1;DPYSL2;CRMP1;AMOT
Notch Signaling	4/32	0.0189284	0.148272	4.3004	17.0601	FZD1;MAML2;WNT5A;PPARD
Angiogenesis	4/36	0.0280413	0.173468	3.76207	13.4459	NRP1;COL3A1;LUM;ITGAV
Estrogen Response Early	12/200	0.0295265	0.173468	1.92959	6.79693	REEP1;SLC26A2;CYP26B1;ELF1;PDLIM3;TMPRSS3;MYOF;FHL2;MYBL1;TOB1;IL17RB;IGF1R
Coagulation	9/138	0.0352079	0.183864	2.10562	7.04642	BMP1;C1R;MMP2;USP11;LAMP2;P2RY1;FYN;RAPGEF3;SH2B2

### Sheet: MSigDB_Hallmark_MUTunique_DOWN
Supplementary Table S6D.	HALLMARK pathways (MSigDB) enriched among 181 genes uniquely downregulated in MUT after cytarabine exposure
Term	Overlap	P-value	Adjusted P-value	Odds Ratio	Combined Score	Genes
Myc Targets V1	24/200	3.15677e-20	8.83895e-19	17.0611	766.08	YWHAE;RANBP1;HNRNPA3;PSMD14;HSPE1;PHB2;PSMA7;PSMA6;RSL1D1;LDHA;LSM7;PSMA4;TRIM28;SNRPD1;PSMB3;PSMC4;RUVBL2;PSMD3;EIF3J;PSMD1;MRPL9;SSBP1;TXNL4A;CCT5
mTORC1 Signaling	11/200	2.1711e-06	3.03954e-05	6.72051	87.6373	LDHA;PSMA3;PSMA4;PSMD14;PSMD13;PSMC4;PRDX1;PSMC2;ALDOA;ABCF2;HSPE1
Myc Targets V2	5/58	0.000178495	0.00166595	10.595	91.4448	EXOSC5;NDUFAF4;MPHOSPH10;HSPE1;BYSL
Oxidative Phosphorylation	7/200	0.00234147	0.0163903	4.09094	24.7787	LDHA;COX17;MRPS12;TIMM10;PHB2;HSD17B10;TIMM50
Fatty Acid Metabolism	6/158	0.00319463	0.0178899	4.43617	25.4915	LDHA;ADSL;CCDC58;ALDOA;HSD17B10;PTS
DNA Repair	4/150	0.0475866	0.222071	3.04512	9.27301	COX17;POLR2E;TARBP2;APRT

### Sheet: KEGG_2019_Human_MUTunique_DOWN
Supplementary Table S6E.	Human KEGG pathways (2019) enriched among 181 genes uniquely downregulated in MUT after cytarabine exposure
Term	Overlap	P-value	Adjusted P-value	Odds Ratio	Combined Score	Genes
Proteasome	16/45	5.30076e-22	5.45978e-20	66.1735	3241.77	PSMD11;PSMD14;PSMD13;PSMA7;PSMB6;PSMA5;PSMB7;PSMA6;PSMA3;PSMA4;PSMB3;PSMC4;PSMB1;PSMD3;PSMC2;PSMD1
Ribosome biogenesis in eukaryotes	9/101	3.40823e-07	1.36538e-05	11.2199	167.085	NXT1;EIF6;WDR3;BMS1;MPHOSPH10;SNU13;AK6;UTP14A;UTP18
Spliceosome	10/134	3.97685e-07	1.36538e-05	9.28834	136.888	HNRNPM;LSM7;HNRNPA3;SNRPD1;MAGOH;PPIH;SNU13;TXNL4A;SNRPC;PQBP1
Ribosome	9/153	1.08731e-05	0.000279983	7.14935	81.7114	MRPS12;RPL35;RPL24;MRPS2;MRPL9;MRPS7;RPL9;RSL24D1;MRPL21
Epstein-Barr virus infection	9/201	9.27386e-05	0.00191042	5.34893	49.6687	USP7;PSMD11;PSMD14;PSMD13;PSMC4;PSMD3;PSMC2;PSMD1;NFKBIE
RNA transport	5/165	0.0172597	0.296292	3.49059	14.1696	EIF5B;PRMT5;NXT1;MAGOH;EIF3J
Glycolysis / Gluconeogenesis	3/68	0.0237813	0.349926	5.12204	19.1506	LDHA;ALDH1B1;ALDOA
Pyruvate metabolism	2/39	0.0485079	0.511612	5.97373	18.0767	LDHA;ALDH1B1
mRNA surveillance pathway	3/91	0.0496711	0.511612	3.77892	11.3456	NXT1;MAGOH;SSU72
Fc gamma R-mediated phagocytosis	3/91	0.0496711	0.511612	3.77892	11.3456	CDC42;CFL1;ARPC4
